# Significant roles in RNA-binding for the amino-terminal domains of Drosophila Pumilio and Nanos

**DOI:** 10.1101/2023.10.24.563753

**Authors:** Tammy H. Wharton, Mohammad Marhabaie, Robin P. Wharton

## Abstract

The Drosophila Pumilio (Pum) and Nanos (Nos) RNA-binding proteins govern abdominal segmentation in the early embryo, as well as a variety of other events during development. They bind together to a compound Nanos Response Element (NRE) present in thousands of maternal mRNAs in the ovary and embryo, including *hunchback* (*hb*) mRNA, thereby regulating poly-adenylation, translation, and stability. Many studies support a model in which mRNA recognition and effector recruitment are achieved by distinct regions of each protein. The well-ordered Pum and Nos RNA-binding domains (RBDs) are sufficient to specifically recognize NREs; the relatively larger low-complexity N-terminal domains (NTDs) of each protein have been thought to act by recruiting mRNA regulators. Here we use yeast interaction assays to show that the NTDs also play a significant role in recognition of the NRE, acting via two mechanisms. First, the Pum and Nos NTDs interact in trans to promote assembly of the Pum/Nos/NRE ternary complex. Second, the Pum NTD acts via an unknown mechanism in cis, modifying base recognition by its RBD. These activities of the Pum NTD are important for its regulation of maternal *hb* mRNA in vivo.
