## Supplementary material for "Significant roles in RNA-binding for the amino-terminal domains of Drosophila Pumilio and Nanos": Wharton Supplemental Data 1

### Sheet: beta-galactosidase Fig 1C
NTD S1 Data
Figure 1C Data
beta-galactosidase assays, arbitrary light units
3-hybrid experiments measuring Pum binding
	RNA >
	wt	NBS	1C	2C	2A	3C	4C	4U	4G (& 5A)	5A	6C	8C
protein
AD only	64.8094
	58.1883
	57.3194
	56.1505
Avg	59.1169
STDEV	3.88575
AD-RBD	7849.85	11092.9	85.0797	98.0042	93.613	114.78	135.418	611.673	1239.22	15083.7	375.077	1346.61
	7924.99	7440.85	156.987	85.5889	59.5611	100.42	116.33	762.036	749.06	14984.7	635.808	743.822
	8866.19	10260.6	141.944	80.5644	109.669	116.944	126.11	675.237	894.656	16100.1	343.682	651.047
	9181.6	7692.2	160.032	88.498	103.87	110.471	117.347	793.208	919.605	16292.2	403.419	864.043
Avg	8455.66	9121.64	136.01	88.1639	91.6783	110.654	123.801	710.538	950.635	15615.2	439.497	901.38
STDEV	669.364	1830.44	34.8624	7.33318	22.417	7.33398	8.90241	82.6779	206.567	676.622	133.129	309.361
AD-PumC[486]	14297	16276.5	131.371	79.7128	134.648	125.843	112.799	1795.56	1654.2	35021	341.839	1509.26
	17120.9	16269.2	129.842	78.2904	146.542	96.2057	119.4	1142.4	2162.21	30999.5	780.636	900.876
	19985.4	15196.9	123.706	90.2874	127.64	107.154	109.058	1340.84	1585.81	31306.5	541.269	1009.93
	17373.6	17753.9	125.574	90.2578	146.608	106.399	104.055	1170.91	2202.04	31034.7	557.517	977.915
Avg	17194.2	16374.2	127.623	84.6371	138.859	108.9	111.328	1362.43	1901.06	32090.4	555.315	1099.5
STDEV	2325.37	1050.42	3.5827	6.53318	9.35725	12.3491	6.46454	301.753	326.142	1958.53	179.391	276.986
AD-PumC[889]	28549.8	20359.6	141.51	105.659	528.62	151.216	263.523	15972.1	11669.5	34565.7	3853.23	9192.02
	29115	24603.5	107.955	85.9489	498.09	133.878	353.026	17830.8	12037.1	27072.4	3703.77	8908.17
	24533.7	25954.6	116.432	105.158	566.825	134.107	374.301	16014.3	11792.2	39279.2	3695.41	10233.5
	20190.9	23322.2	131.897	102.942	522.706	120.816	358.033	16606.7	11770.9	40469	5111.61	9673.93
Avg	25597.3	23560	124.448	99.9269	529.06	135.004	337.221	16606	11817.4	35346.6	4091	9501.9
STDEV	4141.3	2389.01	15.0874	9.39313	28.4368	12.4659	49.964	866.432	155.935	6076.64	684.252	581.195
p-values
PumC[889] vs. PumC[486]	0.0122	0.0015	ns	0.0369	< 0.0001	0.0248	0.0001	< 0.0001	< 0.0001	ns	< 0.0001	< 0.0001
PumC[889] vs. RBD	0.0002	< 0.0001	ns	ns	< 0.0001	0.0151	0.0002	< 0.0001	< 0.0001	0.0007	< 0.0001	< 0.0001
wt vs. NBS
RBD	0.5198
PumC[486]	0.5441
PumC[889]	0.4268

### Sheet: AD deletion controls
NTD S1 Data
NTD NLS fusions to various Pum derivatives lacking the vector-encoded AD used elsewhere in this report
beta-galactosidase assays, arbitrary light units
control 3-hybrid experiments measuring binding of Pum derivatives targeted to the nucleus but lacking the GAL4 transcriptional activation domain
	RNA >
	wt hb NRE
protein
NLS only	66.9208
	77.9888
	78.7992
Avg	74.5696
STDEV	6.63644
NLS-Dm RBD	33.3645
	53.9593
	48.0923
Avg	45.1387
STDEV	10.6103
NLS-Dm PumC[486]	52.0927
	60.102
	55.5018
Avg	55.8988
STDEV	4.01938
NLS-Dm PumC[889]	64.1777
	79.759
	70.0866
Avg	71.3411
STDEV	7.86604
NLS-Dm PumC[889delta]	80.4776
	69.036
	74.4538
Avg	74.6558
STDEV	5.72347
NLS-Dm PumC[682]	64.9769
	55.082
	44.346
Avg	54.8016
STDEV	10.3183
NLS-Hs Pum2 RBD	64.751
	61.9766
	58.5114
Avg	61.7463
STDEV	3.12617
NLS-Hs Pum2C[762]	55.1919
	71.8194
	73.786
Avg	66.9324
STDEV	10.215
NLS-Hs Pum2	14106		Note autoactivation by near full-length Hs Pum2, which evidently harbors a serendipitous transcriptional activation domain near its amino terminus.
	18379.3
	22241.7
Avg	18242.3
STDEV	4069.58

### Sheet: Western blot S1 Fig
NTD S1 Data
S1 Fig data
Western blot quantitation
(total HA antigen)
	PumC[486]	RpL3	ratio PumC[486]/RpL3		RBD	RpL3	ratio RBD/RpL3		PumC[889]	RpL3	ratio PumC[889]/RpL3
sample #1	1380	12800	0.107813		568	11500	0.0493913		292	10800	0.027037
sample #2	1510	13300	0.113534		395	11700	0.0337607		702	13800	0.0508696
sample #3	1650	10800	0.152778		298	7690	0.0387516		873	14400	0.060625
sample #4	742	12500	0.05936		249	8420	0.0295724		424	10000	0.0424
		Avg =	0.108371			Avg =	0.037869			Avg =	0.0452329
		St Dev =	0.0383015			St Dev =	0.00854895			St Dev =	0.0142338
		Relative level	2.86			Relative level	1			Relative level	1.19
p-values	vs RBD		0.0015								0.4092
	vs. PumC[486]										0.0214
full-length HA-tagged protein only
	PumC[486]	RpL3	ratio PumC[486]/RpL3		RBD	RpL3	ratio RBD/RpL3		PumC[889]	RpL3	ratio PumC[889]/RpL3
sample #1	652	12800	0.0509375		217	11500	0.0188696		209	10800	0.0193519
sample #2	715	13300	0.0537594		94.5	11700	0.00807692		525	13800	0.0380435
sample #3	625	10800	0.0578704		84	7690	0.0109233		628	14400	0.0436111
sample #4	320	12500	0.0256		75.2	8420	0.00893112		264	10000	0.0264
		Avg =	0.0470418			Avg =	0.0117002			Avg =	0.0318516
		St Dev =	0.0145752			St Dev =	0.0049261			St Dev =	0.0109938
		Relative level	4.02067			Relative level	1			Relative level	2.72236
p-values	vs RBD		0.0037								0.0155
	vs. PumC[486]										0.1472
