## Supplementary material for "Significant roles in RNA-binding for the amino-terminal domains of Drosophila Pumilio and Nanos": Wharton Supplemental Data 2

### Sheet: Figure 2A Nos recruitment
NTD S2 Data
Figure 2A data
beta-galactosidase assays, arbitrary light units
4-hybrid experiments measuring AD-Nos recruitment
	RNA / AD
protein	wt / AD only	wt / AD-Nos	wt / AD-Nos[L7]	wt / AD-Nos (F1367S in Pum RBD)	NBS / AD-Nos	NBS / AD-Nos[L7]	wt / AD-Nos RBD	wt / AD-Nos RBD[L7]
NLS-RBD	68.3034	1652.16	77.5345	103.059	58.2399		876.715	70.0653
	44.2274	1548.24	85.5721	109.91	57.6259		493.749	62.5019
	56.4403	1788.07	71.1494	92.1625	45.6332		944.747	80.5116
	57.6923	1300.42	72.124	90.8517	77.0987			59.9564
Avg	56.6659	1572.22	76.595	98.9958	59.6494		771.737	68.2588
STDEV	9.85312	206.104	6.61098	9.10401	13.0001		243.136	9.22799
NLS-PumC[889]	45.6721	14472.6	4135	8575.48	2924.35	146.263	806.16	84.3816
	59.1148	13206.8	4340.88	9075.28	3023.51	112.517	901.86	82.3382
	66.8125	13333.8	5151.19	9322.39	3176.28	110.285	880.127	80.9422
	53.3421	15698.8	3585.45	9958.97	3409.92	154.231		77.4167
Avg	56.2354	14178	4303.13	9233.03	3133.51	130.824	862.716	81.2697
STDEV	8.9465	1162.72	649.093	575.099	211.409	22.6811	50.17	2.93138
p-values RBD vs. PumC[889]		< 0.0001	< 0.0001	< 0.0001	< 0.0001		ns	0.0362

### Sheet: Figure 2B Nos recruitment
NTD S2 Data
Figure 2B data
beta-galactosidase assays, arbitrary light units
4-hybrid experiments measuring Nos recruitment
		AD only	AD-Nos	AD-Nos	AD-Nos	AD-Nos	AD-Nos	AD-Nos	AD-Nos	AD-Nos	AD-Nos	AD-Nos	AD-Nos	AD-Nos
protein	RNA>	wt	wt	NBS	1C	2C	2A	3C	4C	4U	4G (&5A)	5A	6C	8C
NLS-RBD		63.9264	2094.74	47.8722	83.0915	75.8893	233.663	104.243	203.983	220.819	418.19	1133.54	188.709	228.895
		65.4091	2071.38	44.1368	74.8267	90.8238	192.803	127.418	151.738	271.497	446.637	1187.55	143.162	193.774
		58.5421	1445.14	69.0197	81.7756	61.3207	170.228	154.329	184.237	346.395	357.721	973.788	175.307	183.452
		46.7896	2063.29	59.3016	85.3213	62.1901	194.05	140.371	152.101	229.304	314.356		112.896	179.186
Avg		58.6668	1918.64	55.0826	81.2538	72.556	197.686	131.59	173.014	267.004	384.226	1098.29	155.019	196.327
STDEV		8.44996	315.948	11.3114	4.52773	13.8865	26.3649	21.2872	25.6583	57.3802	59.5347	111.155	33.9683	22.5592
NLS-PumC[486]		58.5299	3643.8	63.0289	70.9429	72.0829	294.705	134.548	297.004	1226.27	1257.06	2489.79	537.213	532.398
		69.9957	2837.41	69.7018	61.6506	74.107	445.021	119.061	239.236	1302.67	1108.71	3331.83	636.909	891.147
		83.5072	3771.38	70.7393	52.963	65.2692	379.575	115.124	290.779	1258.59	1256.44	2404.51	464.064	803.787
		53.1723	4187.98		72.046	68.6078	474.701	110.934	279.882	1407.19	968.733		756.121	780.668
Avg		66.3013	3610.14	67.8233	64.4006	70.0167	398.5	119.917	276.725	1298.68	1147.74	2742.04	598.577	752
STDEV		13.4469	565.139	4.18437	8.93747	3.89544	79.7963	10.3032	25.9754	78.8238	138.244	512.549	126.687	153.938
NLS-PumC[889]		72.2115	10243.4	3449.04	102.775	105.885	4099.44	624.587	2257.49	5962.68	6790.01	7955.24	4301.5	4600.28
		66.298	12831.4	3225.5	118.461	90.1786	5765.54	694.483	2484.67	5679.5	4989.07	10379.4	3802.14	7040.77
		63.9275	14290.7	3162.42	97.9758	100.584	4672.1	711.345	2210.92	6016.63	4223.17	8868.88	3789.34	6603.05
		47.3536	8601.94	3643.92	109.875	108.659	4098.6	823.564	2112.96	6735.46	6548.72	9545.42	4914.86	7779.5
Avg		62.4476	11491.9	3370.22	107.272	101.327	4658.92	713.495	2266.51	6098.57	5637.74	9187.24	4201.96	6505.9
STDEV		10.6486	2552.01	220.04	8.91835	8.15215	785.654	82.4333	157.419	449.604	1235.5	1027.75	531.74	1360.02
p-values
PumC[889] vs. RBD		ns	0.0003	<0.0001	0.002	0.0117	<0.0001	<0.0001	<0.0001	<0.0001	<0.0001	<0.0001	<0.0001	<0.0001
PumC[486] vs. RBD		ns	0.002	<0.0001	0.0151	ns	0.0031	ns	0.0013	<0.0001	<0.0001	0.0056	0.0005	0.0004
										1.88438	2.0384	1.25087	2.73491	1.7664

### Sheet: Figure 2 S1 F1367S Pum binding
NTD S2 Data
RNA-binding activity of Pum F1367S
beta-galactosidase assays, arbitrary light units
3-hybrid experiments measuring Pum binding to wt hb NRE
protein
AD only	66.127
	79.0046
	51.4659
Avg	65.5325
STDEV	13.7789
protein			protein
AD-RBD	11385.7		AD-PumC[889]	20540.5
	10975.3			18798
	8468.62			16044.2
	10226.7
Avg	10264.1		Avg	18460.9
STDEV	1289.57		STDEV	2267.05
AD-RBD [F1367S]	6860.81		AD-PumC[889],[F1367S]	14949.3
	8703.25			13506
	9203.17			17966
				19262.1
Avg	8255.74		Avg	16420.9
STDEV	1233.64		STDEV	2653.45
p-values wt vs. F1367	ns			ns
