## Supplementary material for "Significant roles in RNA-binding for the amino-terminal domains of Drosophila Pumilio and Nanos": Wharton Supplemental Data 3

### Sheet: Sheet1
NTD S3 Data
Data for Fig 3
beta-galactosidase assays, arbitrary light units
3-hybrid experiments measuring Pum binding
	RNA >
	wt	hb1	hb2	CycB	bcd1	bcd2
protein
GAD	65.9475
	56.6038
	68.304
	79.9958
Avg	67.7128
STDEV	9.62198
AD-RBD	9615	3926.77	1426.2	598.009	1741.83	302.317
	10739.4	3136.49	1009.72	740.068	1775.98	270.454
	6186.01	4938.06	1195.94	673.079	1763.65	189.943
		4559.43	1071	705.045		271.715
Avg	8846.79	4140.19	1175.71	679.05	1760.49	258.607
STDEV	2371.89	788.527	184.092	60.5591	17.2914	48.0885
AD-PumC[889]	21708.5	20382.2	19385.5	13953	21083.7	281.344
	20560.9	16692.1	23904.6	8119.17	17845	303.089
	22276.2	19028.4	26063.6	10808	17300.6	299.294
	18970.5	14615.9	22298.7	12040.2		303.168
Avg	20879	17679.7	22913.1	11230.1	18743.1	296.724
STDEV	1458.74	2548.5	2812.5	2444.48	2045.24	10.4115
p-values
PumC[889] vs. RBD	0.0004	< 0.0001	< 0.0001	< 0.0001	< 0.0001	0.1723
PumC[889] to wt vs. PumC[889] to:		0.0722	0.2465	0.0005	0.1644	< 0.0001
4-hybrid experiments measuring AD-Nos binding
		AD only	AD-Nos	AD-Nos	AD-Nos	AD-Nos	AD-Nos	AD-Nos
	RNA >	wt	wt	hb1	hb2	CycB	bcd1	bcd2
protein
NLS-RBD		34.0236	1638.99	897.121	45.2815	61.0749	81.2114	127.201
		44.003	1777.56	996.494	113.838	80.8694	94.8404	127.939
		49.2043	1554.36	1316.53	89.7246	74.0455	84.4017	124.036
		46.2948	1507.49	1301.87	96.8861	65.4648	67.7924
Avg		43.3814	1619.6	1128	86.4326	70.3636	82.0615	126.392
STDEV		6.59162	118.537	213.209	29.238	8.83563	11.1521	2.07338
NLS-PumC[889]		45.3945	14252	10037.5	4077.53	2009.62	4834.83	260.555
		43.1588	11205.4	10607.4	3180.49	2196.25	5620.22	291.218
		49.2801	13632	12473	4285.03	1999.65	6430.58	316.482
		58.5351		12235.5		2808.52	5431.65
Avg		49.0921	13029.8	11338.4	3847.69	2253.51	5579.32	289.418
STDEV		6.78432	1610.11	1199.84	587.047	380.895	658.884	28.007
p-values
PumC[889] vs. RBD			< 0.0001	< 0.0001	< 0.0001	< 0.0001	< 0.0001	0.0006
