## Supplementary material for "Significant roles in RNA-binding for the amino-terminal domains of Drosophila Pumilio and Nanos": Wharton Supplemental Data 4

### Sheet: Sheet1
NTD S4 Data
Data for Fig 4
2-hybrid experiments
	AD:
DBD-Pum
	AD-only	AD-Nos	AD-NosNTD	AD-NosRBD	AD-PumC[486]	AD-PumC[889]	AD-PumNTD	AD-Cup	AD-NOT4	AD-Bru
DBD-PumC[486]	775.615	1247.87	1065.7	1070.49	1020.21	1047.13	1019.2	1462.54	1062.71	1146.84
	1095.29	1282.13	1143.93	1161.11	1041.78	777.852	843.724	1679.34	995.477	1389.71
	931.067	1245.42	970.453	929.283	1071.43	993.74	982.804	1568.85	990.331	1018.56
	1298.17	917	1108.34		1028.12	1007.11	896.259	1519.72	1056.55	1207.51
Avg	1025.03	1173.1	1072.11	1053.63	1040.38	956.458	935.497	1557.61	1026.27	1190.65
STDEV	224.037	171.557	74.9358	116.83	22.534	121.212	80.0121	92.0463	38.663	154.317
DBD-PumC[889]
	2011.74	16001.3	20052.4	1978.65	1554.94	68308.5	14574.9	10265.7	6868.93	20080.9
	1566.38	12329.5	22864.8	2400.93	1385.46	60010.9	16660.1	10111.3	7396.04	19231.3
	1658.31	13716.2	25674.8	1675.77	1282.98	65489	17587	10603.8	5141.02	14450.1
	1793.09		24264.8	1597.42	1172.9			12378.1
Avg	1757.38	14015.6	23214.2	1913.19	1349.07	64602.8	16274	10839.7	6468.66	17920.7
STDEV	193.453	1854.13	2399.83	364.351	162.388	4219.19	1542.69	1045.98	1179.59	3035.56
p-values
PumC[889] vs. PumC[486]		< 0.0001	< 0.0001	0.0119	0.0093	< 0.0001	< 0.0001	< 0.0001	< 0.0001	< 0.0001
	AD:
DBD-Nos
	AD-only	AD-Nos	AD-NosNTD	AD-NosRBD	AD-PumC[486]	AD-PumC[889]	AD-PumNTD	AD-Cup	AD-NOT4	AD-Bru
NosRBD	1055.47	1292.92	932.726	1382.18	1338.71	3399.69	1035.47	1700.07	1004.86	1230.36
	1104.7	1098.72	930.132	1230.63	1303.52	3353.27	1078.77	1599.13	1064.98	1277.22
	1019.53	1063.32	976.008	1046.23	1190.7	3197.13	1049.56	1663.81	925.584	772.639
	823.431	974.245	955.739	1174.48	1123.61	3461.57	1045.96	1856.51	1082.71	1304.9
Avg	1000.78	1107.3	948.651	1208.38	1239.13	3352.91	1052.44	1704.88	1019.53	1146.28
StDev	123.28	134.371	21.5655	139.215	99.5877	112.937	18.545	109.371	70.9444	250.985
Nos	1821.46	29971.9	63863.9	1777.89	1686.95	31367.5	3512.01	12547.7	5744.8	18903
	2203.9	26119.4	56583.5	1800.15	1694.87	31507.3	3752.16	13822.8	8136.95	25887.6
	1909.5	23339.9	57797.3	1925.75	1800.51	31447.3	3919.26	14983.4	7219.1	19215.4
	1962.92	28677.6	58833	1667.23	1999.26	32278.9	3572.97	14750.2	6739.1
Avg	1974.45	27027.2	59269.4	1792.75	1795.4	31650.2	3689.1	14026	6959.99	21335.3
StDev	163.709	2933.44	3197.99	106.02	145.435	422.977	184.207	1105.69	996.301	3945.46
p-values
Nos vs. NosRBD		< 0.0001	< 0.0001	0.0005	0.0007	< 0.0001	< 0.0001	< 0.0001	< 0.0001	< 0.0001
