## Supplementary material for "Significant roles in RNA-binding for the amino-terminal domains of Drosophila Pumilio and Nanos": Wharton Supplemental Data 5

### Sheet: Sheet1
NTD S5 Data
Data for Fig 5
beta-galactosidase assays, arbitrary light units
4-hybrid experiments measuring AD-Nos recruitment
					NLS-Pum / AD-Nos
	5'-NBS	5'-PBS	3'-NBS	3'-PBS			p-value
Col 1	wt	wt	wt	wt	PumC[889] / AD only	43.8269
						51.5697
						48.739
						50.9019
					Avg	48.7593
					StDev	3.50325
Col 2	wt	wt	wt	wt	PumC[889] / Nos	10092.3
						8547.12
						9082.75
						9819.14
					Avg	9385.32
					StDev	702.878
Col 3	-4C & -3C	wt	wt	wt	PumC[889] / Nos	2504.77
						3248.03
						5116.06
						4222.51	vs. Col 2
					Avg	3772.84	0.0002
					StDev	1138.7
Col 4	-4C & -3C	wt	-4C & -3C	wt	PumC[889] / Nos	864.32
						681.104
						670.943
						700.841	vs. Col 3
					Avg	729.302	0.0018
					StDev	90.8639
Col 5	-4C & -3C	wt	wt	3C	PumC[889] / Nos	4416.96
						3555.73
						2663.32
						2673.94	vs. Col 3
					Avg	3327.49	0.5519
					StDev	838.111
Col 6	-4C & -3C	wt	wt	3C	PumC[889] / Nos[L7]	238.821
						239.671
						219.936
						222.898	vs. Col 5
					Avg	230.332	0.0003
					StDev	10.37
Col 7	-4C & -3C	wt	wt	3C	PumC[889] / Nos RBD	115.226
						146.801
						126.272
						112.358	vs. Col 5
					Avg	125.164	0.0003
					StDev	15.6219
Col 8	-4C & -3C	wt	wt	3C	PumC[486] / Nos	88.1596
						81.5088
						74.8391
						73.4656	vs. Col 5
					Avg	79.4933	0.0002
					StDev	6.7617
Col 9	-4C & -3C	wt	-4C & -3C	3C	PumC[889] / Nos	667.772
						811.472
						786.047	vs. Col 5
					Avg	755.097	0.0035
					StDev	76.687
Col 10	-4C & -3C	1C	wt	3C	PumC[889] / Nos	211.702
						154.907
						178.677
						120.167	vs. Col 5
					Avg	166.363	0.0003
					StDev	38.6116
