## Supplementary material for "Significant roles in RNA-binding for the amino-terminal domains of Drosophila Pumilio and Nanos": Wharton Supplemental Data 6

### Sheet: Fig 6
NTD S6 Data
Data for Fig 6
beta-galactosidase assays, arbitrary light units
3-hybrid experiments measuring RNA binding
	RNA >
	wt hb NRE	1C	2C	2A	3C	4C	4U	4G (& 5A)	5A	6C	8C
protein
AD only	48.3571
	42.2491
	32.6399
	63.759
Avg	46.7513
STDEV	13.0543
AD-Hs Pum2 RBD	11738.8	161.949	71.7679	291.907	118.439	248.535	2151.53	2684.92	12823.5	547.152	1007.58
	13892.7	82.5348	77.1477	392.555	191.218	242.621	2394	2245.39	13512.2	450.743	1536.19
	12579.2	61.1292	94.8494	518.548	150.827	241.114	2702.87	3380.16	10738.1	561.498	1332.48
	9371.29	165.361	129.956	444.796	153.678	342.795		2232.01	11635.6	627.442	1152.84
Avg	11895.5	117.743	93.4301	411.951	153.541	268.766	2416.13	2635.62	12177.4	546.709	1257.27
STDEV	1901.97	53.7474	26.271	95.2685	29.7719	49.4565	276.334	539.121	1233.49	72.9067	228.552
AD-Hs Pum2 (NTD + RBD)
	19666.9	245.975	137.504	8668.73	227.549	2620.17	20747.4	21258.2	18645.5	8145.8	13260.8
	22546	168.293	157.578	7077.75	213.525	3098.83	15441.5	22269.2	22900.5	8115.12	12046.2
	21714.9	232.359	145.484	10220	204.816	2863.9	17831	17124.6	26739.7	11528.1	11891.5
	20870.5	212.615			141.734			14573.7	25782.4	13432.5	14187.3
Avg	21199.6	214.811	146.855	8655.51	196.906	2860.97	18006.7	18806.4	23517	10305.4	12846.5
STDEV	1229.64	33.9016	10.1067	1571.19	37.9547	239.347	2657.29	3593.83	3634.54	2629	1083.5
p-values
+ vs. - NTD	0.0002	0.0224	0.022	0.0001	0.1223	< 0.0001	0.0005	0.0001	0.001	0.0003	< 0.0001

### Sheet: Western blot HsPum2
NTD S6 Data
Western blot quantitation of AD-fusions to two different Hs Pum2 derivatives
(total HA antigen)
	Hs Pum2 RBD	RpL3	ratio RBD / RpL3		Hs Pum2 NTD+RBD	RpL3	ratio NTD+RBD / RpL3
sample #1	3110	7980	0.389724		368	7190	0.0511822
sample #2	4160	9130	0.455641		229	5310	0.0431262
sample #3	4430	9260	0.478402		496	8370	0.0592593
		Avg =	0.441256				0.0511892
		St Dev =	0.0460556				0.00806654
		Relative level	8.61996				1
							0.0001
p-value
full-length HA-tagged protein only
	Hs Pum2 RBD	RpL3	ratio RBD / RpL3		Hs Pum2 NTD+RBD	RpL3	ratio NTD+RBD / RpL3
sample #1	1060	7980	0.132832		212	7190	0.0294854
sample #2	1240	9130	0.135816		182	5310	0.034275
sample #3	1080	9260	0.116631		322	8370	0.0384707
		Avg =	0.128426			Avg =	0.034077
		St Dev =	0.0103236			St Dev =	0.00449593
Relative level with NTD+RBD = 1		Relative level	2.29624			Relative level	1
							0.0001
p-value
