## Supplementary material for "Significant roles in RNA-binding for the amino-terminal domains of Drosophila Pumilio and Nanos": Wharton Supplemental Data 7

### Sheet: Fig 7A
beta-galactosidase assays, arbitrary light units
3-hybrid experiments measuring Pum binding
NTD S7 Data
Data for Fig 7A
	RNA >
	4A (wt)	4G	4U	4C
protein	27119.2	8821.97	5181.4	619.092
AD-PumC[889D] wt	24771.6	6454.86	4747.43	504.929
	24167.2	7404.52	4388.99	528.82
	25152.3	8992.57	3626.75	470.023
Avg	25302.6	7918.48	4486.14	530.716
STDEV	1277.18	1207.79	658.189	63.6721
AD-PumC[889D] R5 GK	8472.03	1757.12	10982.2	3970.79
	10013.9	1817.1	8146.93	3841.21
	8008.99	2146.74	12312.7	3881.1
	13489.7		11261.5
Avg	9996.15	1906.99	10675.8	3897.7
STDEV	2481.71	209.788	1780.58	66.3696
AD-PumC[486] wt	20874.9	1262.84	659.278	134.837
	17670.2	1206.44	664.205	129.762
	19882	1338.73	670.956	137.486
	20723.7	1507.38		138.831
Avg	19787.7	1328.85	664.813	135.229
STDEV	1477.69	130.783	5.8627	4.00436
AD-PumC[486] R5 GK	162.04	84.827	639.383	112.885
	165.334	91.5921	390.744	99.8927
	183.338	88.1671	343.118	89.6267
		87.5187		99.8639
Avg	170.237	88.0263	457.748	100.567
STDEV	11.4645	2.78259	159.093	9.52827
p-values
PumC[889D] wt vs R5GK	< 0.0001	0.0004	0.0006	< 0.0001
PumC486] wt vs R5 GK	< 0.0001	< 0.0001	0.0874	0.0005
PumC[889D] vs PumC[486] wt	0.0013	< 0.0001	0.0002	< 0.0001
PumC[889D] vs PumC[486] R5 GK	< 0.0001	< 0.0001	0.0002	< 0.0001

### Sheet: Fig S3B
NTD S7 Data
Data for S3B Fig
beta-galactosidase assays, arbitrary light units
3-hybrid experiments measuring Pum binding
	RNA >
	wt	2A	4C	4U	4G (&5A)	5A	6C	8C
protein
AD only	67.5587
	54.4
	65.4737
	43.0138
Avg	57.6115
STDEV	11.3162
PumC[684]	23849.4	38.3605	55.2633	379.307	718.088	21152.4	391.782	1053.48
	15452.5	61.2269	81.6637	575.848	1411.02	24267.6	311.417	699
	23421.2	63.1081	90.332	1093.91	1653.35	20037.1	366.583	502.456
		48.3966	97.3804		1116.45	20898.5		1748.06
Avg	20907.7	52.773	81.1599	683.023	1224.73	21588.9	356.594	1000.75
STDEV	4729.17	11.6212	18.4221	369.162	402.835	1848.49	41.1031	547.907
PumC[889D]	31845.9	249.21	184.342	5097.8	6432.32	23327.9	1235.5	4489.76
	25001.8	260.255	234.961	6333.41	5670.97	19993.3	1462.24	2968.47
	28383.7	320.472	175.67	5681.16	6298.28	19560.2	1556.65	3299.21
			200.927	4610.71	5776.68	22588.8	1646.33	2664.82
Avg	28410.4	276.646	198.975	5430.77	6044.56	21367.6	1475.18	3355.56
STDEV	3422.12	38.3544	26.179	744.047	376.856	1869.91	176.58	799.279
PumC[889]	15758.4	174.616	246.125	5323.37	6086.59	12702	2885.43	4666.62
	13060.5	289.292	240.215	5473.91	6017.17	14072.1	2835.12	4873.51
	15389.9	263.176	256.366	5529.54	4915.5	15371.4	5313.73	5007.83
	17522	284.601	236.16	5733.43	4815.18	15736.7		3843.31
Avg	15432.7	252.921	244.717	5515.06	5458.61	14470.6	3678.09	4597.82
STDEV	1834.89	53.4268	8.77832	169.643	686.857	1378.54	1416.73	522.216
p-values
PumC[684] vs PumC[889D]	0.09	< 0.0001	0.0003	0.0002	< 0.0001	0.8719	0.0001	0.0028
PumC[684] vs PumC[889]	0.0827	0.0003	< 0.0001	< 0.0001	0.0003	0.0008	0.0154	< 0.0001
PumC[889D] vs. PumC[889]	0.0012	0.5458	0.0161	0.8325	0.1853	0.001	0.0245	0.0405

### Sheet: Fig 7B
NTD S7 Data
Data for Fig 7B
abdominal segmentation
maternal genotype	# segments	0	1	2	3	4	5	6	7	8	n	avg
pum-	# embryos	82	131	30	9						252	0.865079
pum- with transgenes:
wt PumC[442]		0	2	2	9	41	88	44	17	3	206	5.06796
R5 GK PumC[442]		57	74	43	11	1					186	1.05914
wt Pum									13	126	139	7.90647
R5 GK Pum						3	13	19	33	115	183	7.33333
abdominal segments (binned)
# segments	0-2	3-5	6-8
pum-	243	9	0	total
	96.4286	3.57143		%
pum- with transgenes:
wt PumC[442]	4	138	64	total
	1.94175	66.9903	31.068	%
R5 GK PumC[442]	174	12	0	total
	93.5484	6.44516		%
wt Pum	0	0	139	total
			100	%
R5 GK Pum	0	16	167	total
		8.77432	91.2568	%
p-values by Fisher's Exact Test
pum- vs. R5 GK PumC[442]	0.18
wt Pum vs. R5 GK Pum	0.000109
all other comparisons	< 2.2e-16

### Sheet: Fig 7C
NTD S7 Data
Data for Fig 7C
Western blot quantitation
	wt PumC[442] wt	alpha-tubulin	ratio PumC[442] wt/alpha-tub		PumC[442] R5 GK	alpha-tubulin	ratio PumC[442] R5 GK/alpha-tub
sample #1	9320	43700	0.213272		10900	34700	0.314121
sample #2	10400	53300	0.195122		16100	57500	0.28
sample #3	9890	57000	0.173509		18200	63000	0.288889
sample #4	8440	34400	0.245349		24900	58300	0.427101
		Avg:	0.206813			Avg:	0.327528
		St Dev:	0.0304006			St Dev:	0.0679374
Relative level			1				1.58
						p-value :	0.0176
