## Supplementary material for "Significant roles in RNA-binding for the amino-terminal domains of Drosophila Pumilio and Nanos": Wharton Supplemental Data 8

### Sheet: Sheet1
NTD S8 Data
Plasmids used in this studay
	plasmid name	second name	expresses	parent vector	modified by	source of inserted sequence 1	inserted sequence 1	encoded protein or RNA	source of inserted sequence 2	inserted sequence 2	encoded protein or RNA	source of inserted sequence 3	inserted sequence 3	encoded protein	source of inserted sequence 4	inserterd sequence 4	encoded protein
yeast protein expression
	T9575	DBD-HA vector	HA-tagged DBD fusions	pGBT9	insertion at EcoRI	synthetic oligos encoding HA tag	gaattgGCTGGATACCCATACGATGTTCCAGATTACGCCAGCTTGGGTgaattc	. . . speLAGYPYDVPDYASLGefp . . .
	T9568	AD-HA vector	HA-tagged AD fusions	pGAD424	insertion at EcoRI	synthetic oligos encoding HA tag	same as for T9575	. . . eieLAGYPYDVPDYASLGefp . . .
	M920	NLS-HA vector	HA-tagged NLS fusions	pGBT9	substitution H3 >EcoRI with GAL4 AD internal deletion and NcoI converted to EcoRI	pActII	H3-Asp718I (del) BglII-EcoRI: . . . aagcttTGCAAAGATGGATAAAGCGGAATTAATTCCCGAGCCTCCAAAAAAGAAGAGAAAGGTCGAATTGggtac/gatctGTATGGCTTACCCATACGATG TTCCAGATTACGCTAGCTTGGGTGGTCATATGGCCATGccggaattcc . . .	MDKAELIPEPPKKKRKVELGTICMAYPYDVPDYASLGGHMAMPEF . . .
	W4013	AD-PumC[889]	AD-HA-PumC[889]	T9568	insertion EcoRI-XbaI > EcoRI-SpeI	R9117 (modified Nde-Xba fragment of pDM30/nos-pum, Barker and Lehmann	EcoRI-XbaI/SpeI: gaattcccTATGGAATCT . . . CGCCAATCTAGt	efpMESP . . . NVVLstop	Note: residues 645-1533 of PA isoform
	W4021	AD-PumC[486]	AD-HA-PumC[486]	T9568	insertion KpnI > XbaI into modified T9568	pDM30/nos-pum, Barker and Lehmann, modified by insertion of BamHI site at XbaI	EcoRI-BamHI: gaattcccgGGTACCGCAGCTGTGGCAGCT . . . CGCCAATCTAGgcggatccgtcgac	efpGTAAV . . . NVVLstop	Note: residues 1048-1533 of PA isoform
	V292	AD-Pum RBD	AD-HA-Pum RBD	T9568	insertion EcoRI-BamHI	PCR product	EcoRI-BamHI: gaattcggagggtccGGAAGATCTCGCCTT . . . TTGGAGAAGTACTACATGAAGTAGggatcc	efggsGRSRLL . . . LEKYYMKstop	Note: residues 1091-1430 of PA isoform
	V1515	AD-PumC[889delta]	AD-HA-PumC[889delta]	T9568	internal deltion of W4013 SmaI-KpnI	W4013	across SmaI/KpnI junction: CTGGTGCCCCC/CGCAGCTGTGGCAGCT	LVPP/AAVAA
	V289	AD-PumC[684]	AD-HA-PumC[684]	T9568	insertion of SmaI-XbaI into modified T9568	pDM30/nos-pum, Barker and Lehmann	gaattcCCGGGCGCTACCCGTGCC . . . CGCCAATCTAGA . . .	efPGATR . . . NVVLstop	Note: residues 850-1533 of PA isoform
	V631	AD-Pum NTD	AD-HA-Pum NTD	T9568	insertion of EcoRI-BglII into T9568	R9117	gaattcccTATGGAATCTCCC . . . CAGCCAGGAAGATCTtatgaatcgtag	efpMESP . . . PGRSyesstop
	V786	NLS-Pum RBD	NLS-AD-Pum RBD	M920	same as V292
	V2228	NLS-Pum RBD[F1367S]	NLS-AD-Pum RBD[F1367S]	M920	F1367S introduced by site-directed mutagenesis, otherwise identical to V292
	M1040	NLS-PumC[486]	NLS-AD-PumC[486]	M920	same as W4021
	M1021	NLS-PumC[889]	NLS-AD-PumC[889]	M920	same as W4013
	V135	NLS-PumC[889, F1367S]	NLS-AD-PumC[889, F1367S]	M920	F1367S introduced by site-directed mutagenesis, otherwise identical to W4013
	V794	AD-Nos	AD-HA-Nos	T9568	insertion at BamHI	modified pN5 (nos cDNA for PA isoform), Lehmann lab	BamHI-BamHI: ggatccatATGTTCCGCAGC . . . CAGATGAAGGTTTAGggatcc	ihMFRS . . . QMKVstop
	V790	AD-Nos[L7]	AD-HA-Nos[L7]	T9568	insertion at BamHI	otherwise identical to V794, but bearing the 21 nt L7 deletion
	V798	AD-Nos RBD	AD-HA-Nos RBD	T9568	insertion at BamHI	Nos deletion BanII to PvuII	BamHI-BglII: ggatccatATGTTCCGCAGC . . . AGAGGAG/cctcgagg/CTGCGCGGA . . .	ihMFRS . . . HARGasrLRGA . . .QMKVstop
	V976	AD-Nos RBD[L7]	AD-HA-Nos RBD[L7]	T9568	21 nt deletion of L7 introduced by site-directed mutagenesis, otherwise identical to V798
	V760	AD-Nos NTD	AD-HA-Nos NTD	T9568	insertion at BamHI	modified pN5 with stop codon downstream of PvuII	BamHI-BglII: ggatccatATGTTCCGCAGC . . . GGCGAACAGCTGctcgagctctag . . .	ihMFRS . . . GEQLlelstop
	MP2015	AD-Cup	AD-Cup	pGAD10	insertion at EcoRI	embryonic cDNA library of Dahanukar and Wharton	gaattcgcggccgcgtcgacGAGCTATACCCGCTCC . . . AAATAATGAAAAGCgtcgacgcggccgcgaattc	aaastSYTRSR . . . DEFHstop	Note: residues 341-1132 of Cup
	MP2016	AD-NOT4	AD-NOT4	pGAD10	insertion at EcoRI	embryonic cDNA library of Dahanukar and Wharton	gaattcgcggccgcgtcgacGGACATCAGTCCCGCTGCA . . . CGAATATAATGAAACgtcgacgcggccgcgaattc	aaastDISPAA . . . RQFVstop	Note: residues 524-1051 of PA isoform
	J3416	AD-Bru	AD-Bru	pGAD10	insertion at EcoRI	embryonic cDNA library of Dahanukar and Wharton	gaattcgcggccgcgtcgacCAAACTCTTTGTGGGT . . . ACAGAATCACTTATgtcgacgcggccgcgaattc	efaagstKLFVGM . . . KKPKDSKPYstop	Note: residues 239-604 of PA isoform
	W4018	DBD-PumC[889]	DBD-HA-PumC[889]	T9575	same as W4013
	V765	DBD-PumC[486]	DBD-HA-PumC[486]	T9575	same as W4021
	V1453	DBD-PumC[889delta]	DBD-HA-PumC[889delta]	T9575	same as V1515
	V1556	DBD-PumC[684]	DBD-HA-PumC[684]	T9575	same as V289
	R7945	DBD-Nos	DBD-Nos	T9575	insertion at BamHI	modified pN5 (nos cDNA for PA isoform), Wang and Lehmann	BamHI-BglII: ggatccatATGTTCCGCAGC . . .TTATCCCGTGCCTATagatct	. . . efpgihMFRS . . . QMKVstop
	V828	DBD-Nos RBD	DBD-HA-Nos RBD	T9575	insertion at BamHI	Nos deletion BanII to PvuII	BamHI-BglII: ggatccatATGTTCCGCAGC . . . AGAGGAG/cctcgagg/CTGCGCGGA . . .	ihMFRS . . . HARGasrLRGA . . .QMKVstop
	V354	AD-HsPum2 RBD	AD-HA-HsPum2 RBD	T9568	insertion EcoRI > BamHI	PCR product, cDNA clone from Wayne Miles	gaattcggagggtccGGCCGCAGTCGA . . . AATGGAATGCTCTAAggatcc	efggsGRSRLL . . . GPPNGMLstop
	V2243	AD-HsPum2 (NTD+RBD)	AD-HA-HsPum2 (NTD+RBD)	V354	insertion Acc65I >XbaI	cDNA clone from Wayne Miles	gaattccgGGTACCAATGGACTCTTCA . . . AATGGAATGCTCTAAggatcc	efrVPMDSS . . . GPPNGMLstop	Note: encodes residues 244-985 of HsPum2
	V1156	AD-DmPum NTD + HsPum2 RBD	AD-HA-DmPum NTD + HsPum2 RBD	T9568	insertion of Pum NTD-coding sequence at EcoRI	pDM30/nos-pum, Barker and Lehmann	gaattcccTATGGAATCTCCC . . . CAGCCAGGAAGATCggaattcggagggtccGGCCGCAGTCGA . . . AATGGAATGCTCTAAggatcc	efpMESP . . . QPGRS/efggsGRSRLL . . . GPPNGMLstop
	V538	AD-FBF RBD	AD-HA-FBF RBD	T9568	insertion EcoRI > BamHI	RT-PCR product from mixed stage C. elegans culture	gaattcGATTTTTCACAA . . . CACGGCGATGATTAAggatcc	efDFSQNV . . . GSHGDDstop	Note: same as clone isolated by Zhang et al.
	V2358	AD-DmPum NTD + FBF RBD	AD-HA-DmPum NTD + FBF RBD	V538	insertion of Pum NTD-coding sequence at EcoRI	pDM30/nos-pum, Barker and Lehmann	gaattcccTATGGAATCTCCC . . . CAGCCAGGAAGATCggaattcGATTTTTCACAA . . . CACGGCGATGATTAAggatcc	efpMESP . . . QPGRS/efDFSQNV . . . GSHGDDstop
	V1180	AD-Smg RBD	AD-HA-Smg RBD	T9568	insertion EcoRI > BglII	AD2365, Smg cDNA Dahanukar and Wharton	GAATTCAAGCCCAAT . . . AAGATGAAGATCTatgattcgtag	. . . EFKPN . . . KMKIyesstop
	V2355	AD-DmPum NTD + Smg RBD	AD-HA-DmPum NTD + Smg RBD	V1180	insertion of Pum NTD-coding sequence at EcoRI	pDM30/nos-pum, Barker and Lehmann	gaattcccTATGGAATCTCCC . . . CAGCCAGGAAGATCgGAATTCAAGCCCAAT . . . AAGATGAAGATCTatgattcgtag	efpMESP . . . QPGRS/EFKPN . . .
	V2219	NLS only vector (no AD control)	NLS-HA-tagged fusions	pGAD424	replacement of HindIII-EcoRI	HindIII-EcoRI from M1021	same as in M920
	V2250	NLS onlyPum RBD	NLS-HA-Pum RBD (no AD)	V2219	replacement of EcoRI-EcoRV	EcoRI-EcoRV from V292	same as in V292
	V2251	NLS only PumC[486]	NLS-HA-PumC[486] (no AD)	V2219	replacement of EcoRI-EcoRV	EcoRI-EcoRV from W4021	same as in W4021
	V2253	NLS only PumC[889]	NLS-HA-PumC[889] (no AD)	V2219	replacement of EcoRI-EcoRV	EcoRI-EcoRV from W4013	same as in W4013
	V2273	NLS only PumC[889delta]	NLS-HA-PumC[889delta] (no AD)	V2219	replacement of EcoRI-EcoRV	EcoRI-EcoRV from V1515	same as in V1515
	V2252	NLS only PumC[684]	NLS-HA-PumC[684] (no AD)	V2219	replacement of EcoRI-EcoRV	EcoRI-EcoRV from V289	same as in V289
	V2269	NLS only Hs Pum2 RBD	NLS-HA-Hs Pum2 RBD (no AD)	V2219	replacement of EcoRI-EcoRV	EcoRI-EcoRV from V354	same as in V354
	V2255	NLS only Hs Pum2C[762]	NLS-HA-Hs Pum2 C[762] (no AD)	V2219	replacement of EcoRI-EcoRV	EcoRI-EcoRV from V2243	same as in V2243
	V2256	NLS only Hs Pum2	NLS-HA-Hs Pum2	V2219	replacement of EcoRI-EcoRV	EcoRI-EcoRV from V2293	same as in V2293 . . . gaattccccagcCATGATTTT . . .	efpsHDFQALA . . PPNGML	Note: encodes residues 3-985 of Hs Pum2
Drosophila protein expression																Also: 6X Myc epitope tag inserted between residues 1522-1523 (EcoO109I site)	(epitope tag in italics)
	V2093	Pum RBD (6X Myc-tag)	Pum RBD-stop codon (residues 1092-1533), epitope-tagged	pCaSpeR (PstI converted to NotI)	insertion EcoRI-NotI	nos promoter and 5'-UTR from pDM30/nos-pum, Barker and Lehmann	EcoRI-Acc65I: . . . GTAACTTTCGACCCGgtacc . . .		synthetic Kozak sequence fused to pum ORF aa 1-27 from pDM30/nos-pum	Acc65I-XhoI: ggtacccaaaaaaATGAAGTTTTTGGGT . . .ATTGTAGGATCTCGAG	MKFLGGNDDRNGPDPGGVGVGTDAIVGSRa	pum coding sequence 1092-1533 plus pum 3'-UTR from pDM30/nos-pum	XhoI-BglII-NotI: ctcgagcaCGATCGCGCCTT . . .	. . . RSRLLED . . . NVVLstop	gift from G. Struhl	. . . GGCTTGGGTCCtagaggatcccatcgatttaaagct . . . tcaaggcctggatccccGGGTCCCATTGGA . . .	. . . NSGLGPrgshrfk . . .gspgpIGPPTNGNVVLstop
	V2095	Pum RBD (6X Myc-tag) R5GK mutant	R5GK mutant derivative of protein encoded by V2093
	V2122	wt Pum (6X Myc-tag)	full length wt Pum, epitope tagged as in V2093	V2093	replacement of SpeI-BglII from R9412, modified from pDM30/nos-pum to bear nos promoter driving nos 5'-UTR and synthetic Kozak coding sequence (as in V2093) directing expression of native Pum
	V2124	wt Pum (6X Myc-tag) R5GK mutant	R5GK mutant derivative of protein encoded by V2122	V2095	replacement of SpeI-BglII from R9412
yeast RNA expression
	plasmid name	encoded RNA	oligo sequence
All plasmids generated by insertion	T9985	wt NRE	ctagTCGTCCAAAATTGTATATATTCGTAGC (upper strand)
of synthetic oligos SpeI > BamHI			gatcGCTACGAATATATACAATTTTGGACGA (lower strand)
into pIII/MS2-2 via the same strategy
	V701	NRE NBS mutant	ctagTCGTCCAccATTGTATATATTCGTAGC
Both upper- and lower-strand	V466	NRE 1C mutant	ctagTCGTCCAAAATcGTATATATTCGTAGC
oligos shown for construction of	V1171	NRE 2C mutant	ctagTCGTCCAAAATTcTATATATTCGTAcC	Note: g > c substitution at +30 maintains structural similarity with wt NRE, as predicted via mfold
T9985; lower-strand omitted for	V2211	NRE 2A mutant	ctagTCGTCCAAAATTaTATATATTCGTAcC
others for clarity	V478	NRE 3C mutant	ctagTCGTCCAAAATTGcATATATTCGTAGC
	V492	NRE 4C mutant	ctagTCGTCCAAAATTGTcTATATTCGTAGC
	V965	NRE 4U mutant	ctagTCGTCCAAAATTGTtTATATTCGTAGC
Mutations within RNA-binding site	V98	NRE 4G mutant (with 5A mutant)	ctagTCGTCCAAAATTGTgaATATTCGTAGC	Note: also carries 5A mutation to avoid generating a serendipitous UGUA
in lower case bold	V93	NRE 5A mutant	ctagTCGTCCAAAATTGTAaATATTCGTAGC
	V83	NRE 6C mutant	ctagTCGTCCAAAATTGTATcTATTCGTAGC
SpeI- and BamHI-overhanging	V88	NRE 8C mutant	ctagTCGTCCAAAATTGTATATcTTCGTAGC
ends in lower case
	T9868	hb1 NRE	ctagTCGTCCAGAATTGTATATATTCGTAGC
	T9873	hb2 NRE	ctagTCGAAAATTGTACATAAGCCAATT
	T9864	CycB NRE	ctagTAGACTATTTGTAATTTATATCTCT
	T9875	bcd1 NRE	ctagTTCCTGATTGTACAAATACCAAGT
	T9880	bcd2 NRE	ctagTCCAAGTGATTGTAGATATCTACGCG
	tandem NREs
	T9982	wt / wt	ctagTCGTCCAAAATTGTATATATTCGTAGCTCTCGGCGCTCGTCCAAAATTGTATATATTCGTAGCGCGCC
	V895	NBS mutant / wt	ctagTCGTCCAccATTGTATATATTCGTAGCTCTCGGCGCTCGTCCAAAATTGTATATATTCGAGCGCGCC
	V890	NBS mutant / NBS mutant	ctagTCGTCCAccATTGTATATATTCGTAGCTCTCGGCGCTCGTCCAccATTGTATATATTCGAGCGCGCC
	V897	NBS mutant / 3C mutant	ctagTCGTCCAccATTGTATATATTCGTAGCTCTCGGCGCTCGTCCAAAATTGcATATATTCGAGCGCGCC
	V1121	NBS mutant / NBS & 3C mutant	ctagTCGTCCAccATTGTATATATTCGTAGCTCTCGGCGCTCGTCCAccATTGcATATATTCGAGCGCGCC
	V1135	NBS & 1C mutant / 3C mutant	ctagTCGTCCAccATcGTATATATTCGTAGCTCTCGGCGCTCGTCCAAAATTGcATATATTCGAGCGCGCC
	V1668	NRE 4U mutant (with 5A mutant)	ctagTCGTCCAAAATTGTtaATATTCGTAGC
	V1615	NRE 4C mutant (with 5A mutant)	ctagTCGTCCAAAATTGTcaATATTCGTAGC
	V1672	NRE 3C mutant (with 5A mutant)	ctagTCGTCCAAAATTGcAaATATTCGTAGC
	V1681	NRE 3A mutant (with 5A mutant)	ctagTCGTCCAAAATTGaAaATATTCGTAGC
	V1629	NRE 3G mutant (with 5A mutant)	ctagTCGTCCAAAATTGgAaATATTCGTAGC
